# Halophytic bacterial endophytome: a potential source of beneficial microbes for a sustainable agriculture

**DOI:** 10.1101/2020.07.29.226860

**Authors:** Christos A. Christakis, Georgia Daskalogiannis, Anastasia Chatzakis, Emmanouil A. Markakis, Angeliki Sagia, Giulio Flavio Rizzo, Vittoria Catara, Ilias Lagkouvardos, David J. Studholme, Panagiotis F. Sarris

## Abstract

Halophytes have evolved several strategies to survive in saline environments; however, additional support from their associated microbiota could help combat adverse conditions. Endophytic communities of halophytes may be different than those in other plants because salinity acts as an environmental filter. At the same time, they may contribute to the host’s adaptation to adverse environmental conditions and can improve host tolerance against various biotic and abiotic stresses, which may be of importance in modern and sustainable agriculture.

In this study the culturable endophytic bacteria of three halophytic species *Cakile maritima*, *Matthiola tricuspidata* and *Crithmum maritimum* were isolated and identified. Endophytic bacteria were isolated from roots and leaves of the sampled plants. Significant differences were observed in bacterial species abundance among different plant species and tissue from which the isolates were obtained. In total, 115 strains were identified by analysis of complete 16S rDNA sequences, while the majority of these isolates were derived from the root samples.

The strains were evaluated for their ability to: 1) grow *in-vitro* in high levels of NaCl; 2) inhibit the growth of the economically important plant pathogenic fungus *Verticillium dahliae in vitro* and *in planta*, the human pathogenic fungus *Aspergillus fumigatus in vitro*, as well as, the economically important plant bacterial pathogens *Ralstonia solanacearum* and *Clavibacter michiganensis in vitro*; 3) provide salt tolerance *in planta*; 4) provide growth promoting effect *in planta*.

Additionally, the genomes of twelve selected isolates, exhibiting interesting features, were sequenced and analysed. Three novel bacterial species were identified that belong to the genus *Pseudomonas* (two strains) and *Arthrobacter* (one strain).

The outcome of our study is the proof-of-concept that the crop wild relatives (CWR) halophytic microbiome could potentially serve as a source of beneficial microorganisms that could be used (as unique species or as artificial communities) as Bio-Inoculants, for the enhancement of plant growth and stress tolerance in crops, including the high-salinity stress.

This is very important in the era of ecosystem degradation and climate change, where the maximizing microbial functions in agroecosystems could be a prerequisite for the future of global sustainable agriculture. Globally, there is a strong need for the identification and bio-banking of novel beneficial endophytic microbes with as many desirable characters, for the development of a new environmentally friendly global strategy in food production that will be based in the sustainable agriculture with low chemical inputs and a low environmental impact.
