## Supplementary Table S1 for "Halophytic bacterial endophytome: a potential source of beneficial microbes for a sustainable agriculture"

### Sheet: Biobank_halo_V3
Strain No	Host plant	Tissue	Species name (Based on 16S seq)	Genus	Phylum	Class	Similarity levels to known species	Salt Tolerance 5% NaCl	Salt Tolerance 7,5% NaCl	Salt Tolerance 10% NaCl	Salt Tolerance 15% NaCl	Salt Tolerance 17,5% NaCl	Maximum Salinity Tolerance (%)	Inhibition zone against Ralstonia solanacearum	Inhibition zone against Clavibacter michiganensis michiganensis	Inhibition zone against Verticillium dahliae	Inhibition zone against Αspergillus fumigatus	Full Genome Sequencing
CML12	Cakile maritima	Leaf	Staphylococcus saprophyticus	Staphylococcus	Firmicutes	Bacilli	0.996	5	7.5	10	15	17.5	17.5	-	-	Weak	Untested	-
CML15	Cakile maritima	Leaf	Oceanobacillus picturae	Oceanobacillus	Firmicutes	Bacilli	1	5	7.5	10	15	17.5	17.5	-	-	Weak	Untested	-
CMR13	Cakile maritima	Root	Enterobacter hormaechei hoffmannii	Enterobacter	Proteobacteria	Gammaproteobacteria	0.995	5	7.5	10	15	17.5	17.5	-	-	-	Untested	YES
CrL11	Crithmum maritimum	Leaf	Oceanobacillus picturae	Oceanobacillus	Firmicutes	Bacilli	0.9896	5	7.5	10	15	17.5	17.5	-	-	Weak	Untested	-
CrR23	Crithmum maritimum	Root	Bacillus hwajinpoensis	Bacillus	Firmicutes	Bacilli	1	5	7.5	10	15	17.5	17.5	-	-	-	Untested	-
MTL04	Matthiola tricuspidata	Leaf	Micrococcus aloeverae	Micrococcus	Actinobacteria	Actinobacteria	0.9947	5	7.5	10	15	17.5	17.5	-	-	Medium	Untested	-
CrR16	Crithmum maritimum	Root	Bacillus haikouensis	Bacillus	Firmicutes	Bacilli	0.986	5	7.5	10	15	NO	15	-	-	Medium	Untested	YES
CrR22	Crithmum maritimum	Root	Bacillus haikouensis	Bacillus	Firmicutes	Bacilli	1	5	7.5	10	15	NO	15	-	-	Weak	Untested	-
MTR05	Matthiola tricuspidata	Root	Terribacillus saccharophilus	Terribacillus	Firmicutes	Bacilli	1	5	7.5	10	15	NO	15	-	-	Medium	Untested	-
CrR01	Crithmum maritimum	Root	Enterobacter hormaechei subsp. hoffmannii	Enterobacter	Proteobacteria	Gammaproteobacteria	1	5	7.5	10	NO	NO	10	Weak	-	Weak	Untested	-
CrR02	Crithmum maritimum	Root	Enterobacter hormaechei subsp. hoffmannii	Enterobacter	Proteobacteria	Gammaproteobacteria	1	5	7.5	10	NO	NO	10	Weak	-	Medium	Untested	-
CrR04	Crithmum maritimum	Root	Glutamicibacter halophyticola	Glutamicibacter	Actinobacteria	Actinobacteria	1	5	7.5	10	NO	NO	10	Weak	-	Medium	Untested	-
CrR06	Crithmum maritimum	Root	Glutamicibacter halophytocola	Glutamicibacter	Actinobacteria	Actinobacteria	0.996	5	7.5	10	NO	NO	10	Medium	-	Medium	Untested	YES
CrR07	Crithmum maritimum	Root	Enterobacter hormaechei subsp. hoffmannii	Enterobacter	Proteobacteria	Gammaproteobacteria	0.99	5	7.5	10	NO	NO	10	Medium	-	Medium	Untested	YES
CML23	Cakile maritima	Leaf	Bacillus halosaccharovorans	Bacillus	Firmicutes	Bacilli	1	5	7.5	10	NO	NO	10	-	-	-	Untested	-
CrL01	Crithmum maritimum	Leaf	Bacillus infantis	Bacillus	Firmicutes	Bacilli	1	5	7.5	10	NO	NO	10	-	-	Weak	Untested	-
CrL02	Crithmum maritimum	Leaf	Bacillus infantis	Bacillus	Firmicutes	Bacilli	1	5	7.5	10	NO	NO	10	-	-	Weak	Untested	-
CrL04	Crithmum maritimum	Leaf	Bacillus oryzaecorticis	Bacillus	Firmicutes	Bacilli	1	5	7.5	10	NO	NO	10	-	-	Weak	Untested	-
CrL07	Crithmum maritimum	Leaf	Bacillus oryzaecorticis	Bacillus	Firmicutes	Bacilli	0.99	5	7.5	10	NO	NO	10	-	-	Medium	Untested	-
CrL09	Crithmum maritimum	Leaf	Bacillus halosaccharorans	Bacillus	Firmicutes	Bacilli	1	5	7.5	10	NO	NO	10	-	-	-	Untested	-
CrR05	Crithmum maritimum	Root	Enterobacter hormaechei hoffmannii	Enterobacter	Proteobacteria	Gammaproteobacteria	1	5	7.5	10	NO	NO	10	-	-	Medium	Untested	-
CrR08	Crithmum maritimum	Root	Enterobacter hormaechei subsp. hoffmannii	Enterobacter	Proteobacteria	Gammaproteobacteria	1	5	7.5	10	NO	NO	10	-	-	Medium	Untested	-
CrR15	Crithmum maritimum	Root	Bacillus infantis	Bacillus	Firmicutes	Bacilli	0.9928	5	7.5	10	NO	NO	10	-	-	Strong	Untested	-
CrR20	Crithmum maritimum	Root	Pseudomonas seleniipraecipitans	Pseudomonas	Proteobacteria	Gammaproteobacteria	0.99	5	7.5	10	NO	NO	10	-	-	Strong	Untested	-
MTL01	Matthiola tricuspidata	Leaf	Planomicrobium okeanokoites	Planomicrobium	Firmicutes	Bacilli	1	5	7.5	10	NO	NO	10	-	-	Medium	Untested	-
MTL02	Matthiola tricuspidata	Leaf	Planomicrobium okeanokoites	Planomicrobium	Firmicutes	Bacilli	1	5	7.5	10	NO	NO	10	-	-	Medium	Untested	-
MTL03	Matthiola tricuspidata	Leaf	Bacillus vietnamensis	Bacillus	Firmicutes	Bacilli	1	5	7.5	10	NO	NO	10	-	-	Medium	Untested	-
MTR27	Matthiola tricuspidata	Root	Brachybacterium phenoliresistens	Brachybacterium	Actinobacteria	Actinobacteria	1	5	7.5	10	NO	NO	10	-	-	-	Untested	-
MTR29	Matthiola tricuspidata	Root	Brachybacterium phenoliresistens	Brachybacterium	Actinobacteria	Actinobacteria	1	5	7.5	10	NO	NO	10	-	-	-	Untested	-
CML04	Cakile maritima	Leaf	Bacillus altitudinis	Bacillus	Firmicutes	Bacilli	0.9989	5	7.5	10	NO	NO	10	Weak	Medium	Strong	Small	YES
CMR24	Cakile maritima	Root	Enterobacter hormaechei subsp. hoffmannii	Enterobacter	Proteobacteria	Gammaproteobacteria	1	5	7.5	NO	NO	NO	7.5	Weak	-	Weak	Untested	-
CrR03	Crithmum maritimum	Root	Bacillus litoralis	Bacillus	Firmicutes	Bacilli	1	5	7.5	NO	NO	NO	7.5	Weak	-	-	Untested	-
CMR02	Cakile maritima	Root	Enterobacter	Enterobacter	Proteobacteria	Gammaproteobacteria	1	5	7.5	NO	NO	NO	7.5	-	-	Weak	Untested	-
CMR03	Cakile maritima	Root	Arthrobacter oryzae	Arthrobacter	Actinobacteria	Actinobacteria	0.9889	5	7.5	NO	NO	NO	7.5	-	-	Strong	Untested	-
CMR05	Cakile maritima	Root	Enterobacter hormaechei hoffmannii	Enterobacter	Proteobacteria	Gammaproteobacteria	0.994	5	7.5	NO	NO	NO	7.5	-	-	Strong	Untested	-
CMR06	Cakile maritima	Root	Enterobacter hormaechei subsp. hoffmannii	Enterobacter	Proteobacteria	Gammaproteobacteria	1	5	7.5	NO	NO	NO	7.5	-	-	Weak	Untested	-
CMR07	Cakile maritima	Root	Pantoea dispersa	Pantoea	Proteobacteria	Gammaproteobacteria	1	5	7.5	NO	NO	NO	7.5	-	-	-	Untested	-
CMR08	Cakile maritima	Root	Enterobacter hormaechei subsp. hoffmannii	Enterobacter	Proteobacteria	Gammaproteobacteria	1	5	7.5	NO	NO	NO	7.5	-	-	Weak	Untested	-
CMR20	Cakile maritima	Root	Enterobacter hormaechei subsp. hoffmannii	Enterobacter	Proteobacteria	Gammaproteobacteria	1	5	7.5	NO	NO	NO	7.5	-	-	Weak	Untested	-
CMR26	Cakile maritima	Root	Enterobacter hormaechei subsp. hoffmannii	Enterobacter	Proteobacteria	Gammaproteobacteria	1	5	7.5	NO	NO	NO	7.5	-	-	Strong	Untested	-
CMR28	Cakile maritima	Root	Pantoea dispersa	Pantoea	Proteobacteria	Gammaproteobacteria	1	5	7.5	NO	NO	NO	7.5	-	-	-	Untested	-
CMR29	Cakile maritima	Root	Enterobacter hormaechei subsp. hoffmannii	Enterobacter	Proteobacteria	Gammaproteobacteria	1	5	7.5	NO	NO	NO	7.5	-	-	-	Untested	YES
CMR30	Cakile maritima	Root	Enterobacter hormaechei subsp. hoffmannii	Enterobacter	Proteobacteria	Gammaproteobacteria	1	5	7.5	NO	NO	NO	7.5	-	-	Weak	Untested	-
CrL12	Crithmum maritimum	Leaf	Bacillus salacetis(alcalophilus)	Bacillus	Firmicutes	Bacilli	1	5	7.5	NO	NO	NO	7.5	-	-	-	Untested	-
CrL15	Crithmum maritimum	Leaf	Bacillus gottheilii	Bacillus	Firmicutes	Bacilli	1	5	7.5	NO	NO	NO	7.5	-	-	-	Untested	-
CrR10	Crithmum maritimum	Root	Enterobacter hormaechei subsp. hoffmannii	Enterobacter	Proteobacteria	Gammaproteobacteria	1	5	7.5	NO	NO	NO	7.5	-	-	Weak	Untested	-
CrR11	Crithmum maritimum	Root	Enterobacter hormaechei subsp. hoffmannii	Enterobacter	Proteobacteria	Gammaproteobacteria	1	5	7.5	NO	NO	NO	7.5	-	-	Weak	Untested	-
CrR14	Crithmum maritimum	Root	Pseudomonas seleniipraecipitans	Pseudomonas	Proteobacteria	Gammaproteobacteria	0.9968	5	7.5	NO	NO	NO	7.5	-	-	Strong	Untested	YES
MTL05	Matthiola tricuspidata	Leaf	Staphylococcus epidermidis	Staphylococcus	Firmicutes	Bacilli	1	5	7.5	NO	NO	NO	7.5	-	-	-	Untested	-
MTL07	Matthiola tricuspidata	Leaf	Staphylococcus caprae	Staphylococcus	Firmicutes	Bacilli	1	5	7.5	NO	NO	NO	7.5	-	-	-	Untested	-
MTR03	Matthiola tricuspidata	Root	Brachybacterium phenoliresistens	Brachybacterium	Actinobacteria	Actinobacteria	1	5	7.5	NO	NO	NO	7.5	-	-	-	Untested	-
MTR07	Matthiola tricuspidata	Root	Arthrobacter ruber	Arthrobacter	Actinobacteria	Actinobacteria	1	5	7.5	NO	NO	NO	7.5	-	-	Medium	Untested	-
MTR09	Matthiola tricuspidata	Root	Arthrobacter ruber	Arthrobacter	Actinobacteria	Actinobacteria	1	5	7.5	NO	NO	NO	7.5	-	-	Medium	Untested	-
MTR11	Matthiola tricuspidata	Root	Arthrobacter ruber	Arthrobacter	Actinobacteria	Actinobacteria	1	5	7.5	NO	NO	NO	7.5	-	-	Medium	Untested	-
MTR13	Matthiola tricuspidata	Root	Microbacterium phyllosphaerae	Microbacterium	Actinobacteria	Actinobacteria	0.98	5	7.5	NO	NO	NO	7.5	-	-	-	Untested	-
MTR15	Matthiola tricuspidata	Root	Arthrobacter humicola	Arthrobacter	Actinobacteria	Actinobacteria	1	5	7.5	NO	NO	NO	7.5	-	-	Medium	Untested	-
MTR24	Matthiola tricuspidata	Root	Agrococcus versicolor	Agrococcus	Actinobacteria	Actinobacteria	0.9916	5	7.5	NO	NO	NO	7.5	-	-	Strong	Untested	-
CMR22	Cakile maritima	Root	Enterobacter hormaechei subsp. hoffmannii	Enterobacter	Proteobacteria	Gammaproteobacteria	1	5	7.5	NO	NO	NO	7.5	Strong	Weak	Strong	-	-
MTR21	Matthiola tricuspidata	Root	Paenarthrobacter nitroguajacolicus	Paenarthrobacter	Actinobacteria	Actinobacteria	0.9902	5	NO	NO	NO	NO	5	Weak	-	Strong	Untested	-
CMR10	Cakile maritima	Root	Enterobacter hormaechei	Enterobacter	Proteobacteria	Gammaproteobacteria	0.995	5	NO	NO	NO	NO	5	Medium	-	Medium	Untested	-
CrR09	Crithmum maritimum	Root	Pseudomonas glareae	Pseudomonas	Proteobacteria	Gammaproteobacteria	0.9915	5	NO	NO	NO	NO	5	Medium	-	Strong	Untested	-
CrR17	Crithmum maritimum	Root	Pseudomonas seleniipraecipitans	Pseudomonas	Proteobacteria	Gammaproteobacteria	1	5	NO	NO	NO	NO	5	Medium	-	Strong	Untested	-
CMR01	Cakile maritima	Root	Pseudomonas monteilii	Pseudomonas	Proteobacteria	Gammaproteobacteria	0.999	5	NO	NO	NO	NO	5	Strong	-	Strong	Untested	-
CMR09	Cakile maritima	Root	Pseudomonas plecoglossicida	Pseudomonas	Proteobacteria	Gammaproteobacteria	0.997	5	NO	NO	NO	NO	5	Strong	-	Medium	Untested	-
CMR19	Cakile maritima	Root	Pseudomonas plecoglossicida	Pseudomonas	Proteobacteria	Gammaproteobacteria	0.997	5	NO	NO	NO	NO	5	Strong	-	Weak	Untested	-
CMR27	Cakile maritima	Root	Pseudomonas plecoglossicida	Pseudomonas	Proteobacteria	Gammaproteobacteria	0.998	5	NO	NO	NO	NO	5	Strong	-	Strong	Untested	YES
CMR11	Cakile maritima	Root	Pantoea dispersa	Pantoea	Proteobacteria	Gammaproteobacteria	1	5	NO	NO	NO	NO	5	-	-	-	-	-
CMR14	Cakile maritima	Root	Pseudarthrobacter oxydans	Pseudarthrobacter	Actinobacteria	Actinobacteria	1	5	NO	NO	NO	NO	5	-	-	Medium	Untested	-
CMR16	Cakile maritima	Root	Paenarthrobacter nitroguajacolicus	Paenarthrobacter	Actinobacteria	Actinobacteria	0.9878	5	NO	NO	NO	NO	5	-	-	Medium	Untested	YES
CMR17	Cakile maritima	Root	Microbacterium liquefaciens	Microbacterium	Actinobacteria	Actinobacteria	0.992	5	NO	NO	NO	NO	5	-	-	Strong	Untested	-
CMR32	Cakile maritima	Root	Paenarthrobacter nitroguajacolicus	Paenarthrobacter	Actinobacteria	Actinobacteria	1	5	NO	NO	NO	NO	5	-	-	Weak	Untested	-
CrL03	Crithmum maritimum	Leaf	Bacillus litoralis	Bacillus	Firmicutes	Bacilli	1	5	NO	NO	NO	NO	5	-	-	Weak	Untested	-
CrL05	Crithmum maritimum	Leaf	Bacillus nealsoni	Bacillus	Firmicutes	Bacilli	1	5	NO	NO	NO	NO	5	-	-	-	Untested	-
CrL14	Crithmum maritimum	Leaf	Bacillus fermenti	Bacillus	Firmicutes	Bacilli	1	5	NO	NO	NO	NO	5	-	-	-	Untested	-
CrR18	Crithmum maritimum	Root	Sphingobacterium shayense	Sphingobacterium	Proteobacteria	Sphingobacteriia	0.996	5	NO	NO	NO	NO	5	-	-	Strong	Untested	YES
CrR19	Crithmum maritimum	Root	Pseudomonas argentinensis	Pseudomonas	Proteobacteria	Gammaproteobacteria	1	5	NO	NO	NO	NO	5	-	-	Strong	Untested	-
CrR21	Crithmum maritimum	Root	Enterobacter hormaechei subsp. hoffmannii	Enterobacter	Proteobacteria	Gammaproteobacteria	0.9958	5	NO	NO	NO	NO	5	-	-	Strong	Untested	-
MTR02	Matthiola tricuspidata	Root	Paenarthrobacter nitroguajacolicus	Paenarthrobacter	Actinobacteria	Actinobacteria	1	5	NO	NO	NO	NO	5	-	-	Medium	Untested	-
MTR04	Matthiola tricuspidata	Root	Paenarthrobacter nitroguajacolicus	Paenarthrobacter	Actinobacteria	Actinobacteria	0.984	5	NO	NO	NO	NO	5	-	-	Medium	Untested	-
MTR08	Matthiola tricuspidata	Root	Microbacterium hydrocarbonoxydans	Microbacterium	Actinobacteria	Actinobacteria	1	5	NO	NO	NO	NO	5	-	-	Weak	Untested	-
MTR10	Matthiola tricuspidata	Root	Arenivirga flava	Arenivirga	Actinobacteria	Actinobacteria	1	5	NO	NO	NO	NO	5	-	-	-	Untested	-
MTR12	Matthiola tricuspidata	Root	Paenarthrobacter nitroguajacolicus	Paenarthrobacter	Actinobacteria	Actinobacteria	1	5	NO	NO	NO	NO	5	-	-	Medium	-	-
MTR14	Matthiola tricuspidata	Root	Paenarthrobacter (Arthrobacter) nitroguajacolicus	Paenarthrobacter	Actinobacteria	Actinobacteria	1	5	NO	NO	NO	NO	5	-	-	Medium	Untested	-
MTR16	Matthiola tricuspidata	Root	Microbacterium foliorum	Microbacterium	Actinobacteria	Actinobacteria	1	5	NO	NO	NO	NO	5	-	-	Weak	Untested	-
MTR18	Matthiola tricuspidata	Root	Sphingopyxis chilensis	Sphingopyxis	Proteobacteria	Alphaproteobacteria	0.994	5	NO	NO	NO	NO	5	-	-	Strong	Untested	-
MTR19	Matthiola tricuspidata	Root	Microbacterium foliorum	Microbacterium	Actinobacteria	Actinobacteria	1	5	NO	NO	NO	NO	5	-	-	Medium	Untested	-
MTR20	Matthiola tricuspidata	Root	Nocardioides deserti	Nocardioides	Actinobacteria	Actinobacteria	1	5	NO	NO	NO	NO	5	-	-	-	Untested	-
MTR22	Matthiola tricuspidata	Root	Ensifer meliloti	Ensifer	Proteobacteria	Alphaproteobacteria	1	5	NO	NO	NO	NO	5	-	-	Weak	Untested	-
MTR23	Matthiola tricuspidata	Root	Microbacterium foliorum	Microbacterium	Actinobacteria	Actinobacteria	1	5	NO	NO	NO	NO	5	-	-	Medium	Untested	-
MTR25	Matthiola tricuspidata	Root	Shinella kummerowiae	Shinella	Proteobacteria	Alphaproteobacteria	0.9926	5	NO	NO	NO	NO	5	-	-	Medium	Untested	-
MTR26	Matthiola tricuspidata	Root	Arenivirga flava	Arenivirga	Actinobacteria	Actinobacteria	1	5	NO	NO	NO	NO	5	-	-	-	Untested	-
MTR28	Matthiola tricuspidata	Root	Microbacterium hydrocarbonoxydans	Microbacterium	Actinobacteria	Actinobacteria	1	5	NO	NO	NO	NO	5	-	-	Strong	Untested	-
MTR17a	Matthiola tricuspidata	Root	Bacillus licheniformis	Bacillus	Firmicutes	Bacilli	0.98	5	NO	NO	NO	NO	5	Weak	Strong	Strong	Small	-
CMR25	Cakile maritima	Root	Pseudomonas plecoglossicida	Pseudomonas	Proteobacteria	Gammaproteobacteria	0.998	5	NO	NO	NO	NO	5	Strong	Medium	Strong	-	YES
CrL06	Crithmum maritimum	Leaf	Paenibacillus amylolyticus	Paenibacillus	Firmicutes	Bacilli	1	5	NO	NO	NO	NO	5	-	Medium	-	Untested	-
CMR31	Cakile maritima	Root	Enterobacter hormaechei subsp. hoffmannii	Enterobacter	Proteobacteria	Gammaproteobacteria	0.9896	5	NO	NO	NO	NO	5	Strong	Weak	Medium	Untested	YES
CrR25	Crithmum maritimum	Root	Pseudomonas benzenivorans	Pseudomonas	Proteobacteria	Gammaproteobacteria	0.9875	NO	NO	NO	NO	NO	0.5	Strong	-	Strong	-	YES
CMR18	Cakile maritima	Root	Pantoea dispersa	Pantoea	Proteobacteria	Gammaproteobacteria	1	NO	NO	NO	NO	NO	0.5	-	-	-	Untested	-
CMR21	Cakile maritima	Root	Pantoea dispersa	Pantoea	Proteobacteria	Gammaproteobacteria	1	NO	NO	NO	NO	NO	0.5	-	-	-	Untested	-
CrL13	Crithmum maritimum	Leaf	Bacillus drentensis	Bacillus	Firmicutes	Bacilli	1	NO	NO	NO	NO	NO	0.5	-	-	Weak	Untested	-
MTL08	Matthiola tricuspidata	Leaf	Staphylococcus caprae	Staphylococcus	Firmicutes	Bacilli	1	NO	NO	NO	NO	NO	0.5	-	-	-	Untested	-
MTR01	Matthiola tricuspidata	Root	Pseudomonas azotoformans	Pseudomonas	Proteobacteria	Gammaproteobacteria	1	NO	NO	NO	NO	NO	0.5	-	-	Weak	Untested	-
MTR06	Matthiola tricuspidata	Root	Pantoea wallisii	Pantoea	Proteobacteria	Gammaproteobacteria	1	NO	NO	NO	NO	NO	0.5	-	-	Medium	Untested	-
MTR17h	Matthiola tricuspidata	Root	Enterobacter cloacae	Enterobacter	Proteobacteria	Gammaproteobacteria	0.99	NO	NO	NO	NO	NO	0.5	-	-	Strong	Untested	-
MTR17f	Matthiola tricuspidata	Root	Bacillus licheniformis	Bacillus	Firmicutes	Bacilli	0.99	NO	NO	NO	NO	NO	0.5	Weak	Strong	Strong	Untested	-
CrR12	Crithmum maritimum	Root	Pseudomonas glareae	Pseudomonas	Proteobacteria	Gammaproteobacteria	0.9826	NO	NO	NO	NO	NO	0.5	Strong	Strong	Strong	-	-
CrR13	Crithmum maritimum	Root	Pseudomonas glareae	Pseudomonas	Proteobacteria	Gammaproteobacteria	0.9825	NO	NO	NO	NO	NO	0.5	Strong	Strong	Strong	Untested	-
MTR17b	Matthiola tricuspidata	Root	Bacillus licheniformis	Bacillus	Firmicutes	Bacilli	0.99	NO	NO	NO	NO	NO	0.5	-	Strong	Strong	Large	-
MTR17c	Matthiola tricuspidata	Root	Bacillus sonorensis	Bacillus	Firmicutes	Bacilli	0.99	NO	NO	NO	NO	NO	0.5	-	Strong	Strong	Medium	-
MTR17d	Matthiola tricuspidata	Root	Bacillus sonorensis	Bacillus	Firmicutes	Bacilli	0.99	NO	NO	NO	NO	NO	0.5	-	Strong	Strong	Large	-
MTR17e	Matthiola tricuspidata	Root	Bacillus licheniformis	Bacillus	Firmicutes	Bacilli	0.99	NO	NO	NO	NO	NO	0.5	-	Strong	Strong	Untested	-
MTR17g	Matthiola tricuspidata	Root	Bacillus licheniformis	Bacillus	Firmicutes	Bacilli	0.98	NO	NO	NO	NO	NO	0.5	-	Strong	Strong	Untested	-
MTR17i	Matthiola tricuspidata	Root	Bacillus licheniformis	Bacillus	Firmicutes	Bacilli	0.98	NO	NO	NO	NO	NO	0.5	-	Strong	Strong	Untested	-
MTR17j	Matthiola tricuspidata	Root	Bacillus licheniformis	Bacillus	Firmicutes	Bacilli	0.99	NO	NO	NO	NO	NO	0.5	-	Strong	Strong	Untested	-
CrR24	Crithmum maritimum	Root	Erwinia endophytica	Erwinia	Proteobacteria	Gammaproteobacteria	1	NO	NO	NO	NO	NO	0.5	Medium	Medium	-	Untested	-
															x`
