## Supplementary Table S4 for "Halophytic bacterial endophytome: a potential source of beneficial microbes for a sustainable agriculture"

### Sheet: Sheet1
Virulence, Disease and Defense	Bacillus altitudinis CMR4	Bacillus haikouensis CrR16	Enterobacter hormaechei CrR7	Enterobacter sp. CMR29	Glutamicibacter halophytocola CrR6	Pseudomonas seleniipraecipitans CrR14	Sphingobacterium shayense CrR18
Adhesion	0	0	4	5	0	0	1
Accessory colonization factor	0	0	0	0	0	0	1
Mediator of hyperadherence YidE in Enterobacteria and its conserved region	0	0	4	5	0	0	0
Bacteriocins, ribosomally synthesized antibacterial peptides	10	10	0	0	0	0	0
Bacitracin Stress Response	10	10	0	0	0	0	0
Resistance to antibiotics and toxic compounds	23	37	30	27	15	15	25
MexC-MexD-OprJ Multidrug Efflux System	0	0	0	0	0	1	0
Streptothricin resistance	1	0	1	1	0	0	0
Fosfomycin resistance	0	1	1	3	0	0	0
Mercury reductase	0	0	0		2	0	0
Copper homeostasis	9	9	11	8	3	2	10
Cobalt-zinc-cadmium resistance	6	11	4	2	4	5	4
Resistance to fluoroquinolones	3	3	2	3	0	1	2
Aminoglycoside adenylyltransferases	1	0	0		0	0	0
Copper homeostasis: copper tolerance	1	1	9	10	0	2	1
Beta-lactamase	0	5	1	1	1	1	3
Mercuric reductase	1	0	0		0	0	2
Mercury resistance operon	0	0	0	0	0	0	1
Multidrug Resistance Efflux Pumps	2	5	0		2	2	0
Adaptation to d-cysteine	0	0	1	1	0	0	0
Resistance to chromium compounds	0	1	0		1	1	1
Bile hydrolysis	0	0	0	0	0	0	1
Invasion and intracellular resistance	25	15	16	18	13	17	14
Mycobacterium virulence operon involved in protein synthesis (SSU ribosomal proteins)	9	5	7	9	4	9	6
Mycobacterium virulence operon involved in DNA transcription	9	4	3	2	3	2	2
Mycobacterium virulence operon possibly involved in quinolinate biosynthesis	3	3	3	4	3	3	3
Mycobacterium virulence operon involved in protein synthesis (LSU ribosomal proteins)	4	3	3	3	3	3	3
Bacteriocins, ribosomally synthesized antibacterial peptides	0	0	1	1	0	1	1
Tolerance to colicin E2	0	0	1	1	0	1	1
Membrane Transport	0	13	49	50	6	30	3
Protein secretion system, Type II (Widespread colonization island)	0	0	0	0	3	0	0
Protein secretion system, Type II (General Secretion Pathway)	0	0	0	0	0	0	0
Protein secretion system, Type V (Two partner secretion pathway - TPS)	0	0	0	0	0	0	0
Protein secretion system, Type I	0	0	11	10	0	0	0
IProtein secretion system, Type III	0	0	0	0	0	0	0
Protein secretion system, Type VI	0	0	0	0	0	0	0
Protein and nucleoprotein secretion system, Type IV (Type IV pilus)	0	11	15	17	0	24	0
Protein and nucleoprotein secretion system, Type IV ( Conjugative transfer)	0	0	0	0	0	0	0
Protein secretion system, Type VII (Chaperone/Usher pathway, CU; sigma-Fimbriae)	0	0	5	5	0	0	0
Protein secretion system, Type VII (Type 1 pili_mannose-sensitive fimbriae, gamma-fimbriae)	0	0	5	6	0	0	0
Twin-arginine translocation system	/	2	5	5	3	6	3
Protein secretion system, Type VIII (Extracellular nucleation/precipitation pathway, ENP)	0	0	8	7	0	0	0
